# iAstrocytes model cytokine influences on complement expression and neuronal network synchronization

**DOI:** 10.64898/2026.06.04.730242

**Authors:** Nader Morshed, Matthew Demers, Ana Gonzalez-Ramos, Henna Jäntti, Jordan Doman, Sean D’Souza, Letian Li, Adam J. Granger, Matthew B. Johnson, Beth Stevens

## Abstract

Astrocytes play essential roles in neuronal development, function, and disease, yet existing methods to derive astrocytes from human pluripotent stem cells (hPSCs) are complex and can involve months of *in vitro* maturation. We developed a genomic safe-harbor knock-in system for inducible expression of the astrogenic transcription factors NFIA, NFIB, and SOX9, enabling rapid and robust generation of functional induced astrocytes (iAstrocytes). Across five hPSC lines, NFIB-SOX9 and NFIA-NFIB-SOX9 combinations efficiently generated highly pure populations expressing astrocyte-specific and synaptogenic genes. iAstrocytes displayed cytokine-induced expression of complement factors C3 and C4 and were amenable to CRISPR interference (CRISPRi) gene expression knockdown. Optimization of culture conditions enabled survival of NFIB-SOX9 iAstrocytes in co-culture with human induced neurons (iNeurons). Through pharmacological and genetic perturbations, we uncovered a previously undescribed phenomenon in which co-culture with iAstrocytes promoted the development of synchronized iNeuron network calcium activity mediated by specific gap junction proteins. This rapid and genetically tractable iAstrocyte platform provides a robust model to dissect human genetic and environmental effects on astrocyte-neuron interactions.
