## Supplementary material for "iAstrocytes model cytokine influences on complement expression and neuronal network synchronization": Table S3

### Sheet: Main Figures
Figure Panel	Astrocyte Lines	Other Cell Type Lines	Media	Experimental Readout
1C-E	H1 AAVS1-NBS9	--	EM/FGF/MM	Flow Cytometry
1F	H1 AAVS1-NBS9	--	EM/FGF/MM	Immunofluorescence
2A-E	H1-CLYBL-AB9, H9-CLYBL-AB9, KOLF2.1J-CLYBL-NBS9 [Poly], KOLF2.1J-CLYBL-AB9, FA13.1J-NBS9 [Poly], FA13.1J-AB9	--	EM/FGF/MM	RNA-seq
2F	H1 CLYBL-AB9 + TK4_Zim3-dCas9-iRFP670 [C2]	--	EM/FGF/MM	Immunofluorescence
2G	H1 CLYBL-AB9 + TK4_Zim3-dCas9-iRFP670 [C2]	--	EM/FGF/MM	Flow cytometry
3A	H1 AAVS1-NBS9	--	EM/FGF/MM	Immunofluorescence
3B	H1 AAVS1-NBS9	--	EM/FGF/MM	Immunofluorescence
3C	H1 CLYBL-AB9 + TK4_Zim3-dCas9-iRFP670 [C2]	--	EM/FGF/MM	Immunofluorescence
3D	H1 CLYBL-AB9 + TK4_Zim3-dCas9-iRFP670 [C2]	--	EM/FGF/MM	Immunofluorescence
3E-F	H1 AAVS1-NBS9	--	EM/FGF/MM	Immunofluorescence
4A	H1 AAVS1-NBS9	--	EM/FGF/MM	Immunofluorescence
4B	H1 AAVS1-NBS9	--	EM/FGF/MM	Immunofluorescence
4C	H1 AAVS1-NBS9	--	EM/FGF/MM	Immunofluorescence
4D	H1 CLYBL-AB9 + TK4_Zim3-dCas9-iRFP670 [C2]	--	EM/FGF/MM	Immunofluorescence
4E	H1 AAVS1-NBS9	--	EM/FGF/MM	Western Blot
4F	H1 CLYBL-AB9 + TK4_Zim3-dCas9-iRFP670 [C2]	--	EM/FGF/MM	Western Blot
4G	H1 CLYBL-NBS9 + S41 [IIB2]	--	EM/FGF/MM	Western Blot
5A	H1 CLYBL-NBS9 + TK4_iRFP670-CAAX	H1 AAVS1-NGN2 + TK4_RCaMP3	NBM-A g10 + NTFs,dbcAMP,AscAc	Immunofluorescence
5B-J	mAstro, hfAstro, H1 CLYBL-NBS9, H9 CLYBL-NBS9, KOLF2.1J CLYBL-NBS9 [Poly], KOLF2.1J CLYBL-NBS9 [C1], KOLF2.1J CLYBL-NBS9 [C2], KOLF2.1J CLYBL-NBS9 [C4], FA13.1J CLYBL-NBS9 [Poly], WTC11 CLYBL-NBS9	H1 AAVS1-NGN2 + TK4_RCaMP3	NBM-A g10 + NTFs,dbcAMP,AscAc	Calcium Activity Recording
6A-E	H1 CLYBL-NBS9	H1 AAVS1-NGN2 + TK4_RCaMP3	NBM-A g10 + NTFs,dbcAMP,AscAc	Calcium Activity Recording
7A	H1 CLYBL-NBS9-iRFP, H1 CLYBL-NBS9	H1 AAVS1-NGN2 + S41 [IIB3] + TK4_RCaMP3	cNBM-A g10,dbcAMP,AscAc	Calcium Activity Recording
7B-J	H1 CLYBL-NBS9	H1 AAVS1-NGN2 + S41 [IIB3] + TK4_RCaMP3	cNBM-A g10,dbcAMP,AscAc	Calcium Activity Recording

### Sheet: Supplementary Figures
Figure Panel	Astrocyte Lines	Other Cell Type Lines	Media	Experimental Readout
S1A	--	H1 hPSCs	E8 (hPSCs)	Flow cytometry
S1B-C	--	H1 AAVS1-mGreenLantern-NeoZeo, KOLF2.1J AAVS1-mGreenLantern-NeoZeo	E8 (hPSCs)	Flow cytometry
S1E	--	H1 hESCs, H9 hESCs, H1 AAVS1-mGreenLantern-NeoZeo, H1 CLYBL-mGreenLantern-NeoZeo, H1 CLYBL-mGreenLantern-NeoZeo + CLYBL-Crimson-BlastPuro H1 CLYBL-mGreenLantern-PuroBlast, H1 CLYBL-mGreenLantern-rtTABlastPuro, H1 CLYBL-mGreenLantern-HygroPuro	E8 (hPSCs)	CellTiter-Glo
S2B	H1 CLYBL-NFIB, H1 CLYBL-NBS9, H1 CLYBL-AB9	--	EM/FGF/MM	Flow cytometry
S2C	H1 CLYBL-NBS9 + TK4_EGFP-NLS, H1 CLYBL-AB9 + TK4_EGFP-NLS	--	EM/FGF/MM	Immunofluorescence
S2D	FA13.1J CLYBL-NBS9 [Poly], FA13.1J CLYBL-NBS9 [C3], FA13.1J CLYBL-AB9, H1 CLYBL-NBS9, H1 CLYBL-AB9, H9 CLYBL-NBS9, H9 CLYBL-AB9, KOLF2.1J CLYBL-NBS9 [Poly], KOLF2.1J CLYBL-NBS9 [C1], KOLF2.1J CLYBL-NBS9 [C2], KOLF2.1J CLYBL-NBS9 [C4], KOLF2.1J CLYBL-NBS9 [C5], KOLF2.1J CLYBL-AB9, WTC11 CLYBL-NBS9	--	EM/FGF	Cell count
S2E	H1 CLYBL-NFIB, KOLF2.1J CLYBL-NFIB, H1 CLYBL-NBS9, KOLF2.1J CLYBL-NBS9 [Poly], FA13.1J CLYBL NBS9 [Poly], H1 CLYBL-AB9, H9 CLYBL-AB9, KOLF2.1J CLYBL-AB9, FA13.1J CLYBL-AB9	H1 CLYBL-NBS9 hPSCs, KOLF2.1J CLYBL-NBS9 [Poly] hPSCs, FA13.1J CLYBL-NBS9 [Poly] hPSCs, H9 CLYBL-AB9 hPSCs	EM/FGF/MM (iAsrocytes), E8 (hPSCs)	Flow cytometry
S2F	H1 CLYBL-NBS9, H9 CLYBL-NBS9, WTC11 CLYBL-NBS9, FA13.1J CLYBL-NBS9 [Poly], KOFL2.1J CLYBL-NBS9 [Poly], KOFL2.1J CLYBL-NBS9 [C1], KOFL2.1J CLYBL-NBS9 [C2], KOFL2.1J CLYBL-NBS9 [C3], KOFL2.1J CLYBL-NBS9 [C4], KOFL2.1J CLYBL-NBS9 [C5], H1 CLYBL-NBS9 + S41 [IIB2], H1 CLYBL-NBS9 + TK4_iRFP670, H1 CLYBL-NBS9 + TK4_EGFP-NLS, H1 CLYBL-AB9 + TK4_EGFP-NLS, H1 CLYBL-NFIB	--	EM/FGF	Western Blot
S2G	H1 CLYBL-NBS9	--	EM/FGF/MM	Immunofluorescence
S3A-D	H1-CLYBL-AB9, H9-CLYBL-AB9, KOLF2.1J-CLYBL-NBS9 [Poly], KOLF2.1J-CLYBL-AB9, FA13.1J-NBS9 [Poly], FA13.1J-AB9	--	EM/FGF/MM	RNA-seq
S4A	H1 CLYBL-AB9 + TK4_Zim3-dCas9-iRFP670 [C2]	H1, H1 AAVS1-NGN2 + TK4_Zim3 [2C3]	E8 (hPSCs)	Flow cytometry
S4B-C	H1 CLYBL-NBS9 + S41 [IIB2]	H1 AAVS1-NGN2 + S41 [IIB3]	E8 (hPSCs)	Flow cytometry
S4D	H1 CLYBL-NBS9 + S41 [IIB2], H1 CLYBL-AB9 + TK4_Zim3-dCas9-IRFP670 [C2]	--	EM/FGF/MM	Flow cytometry
S4E	H1 CLYBL-AB9 + TK4_Zim3-dCas9-iRFP670 [C2]	--	EM/FGF/MM	qPCR
S5A-C	H1 CLYBL-AB9 + TK4_Zim3-dCas9-iRFP670 [C2]	--	EM/FGF/MM	Immunofluorescence
S5D	H1 CLYBL-AB9 + TK4_Zim3-dCas9-iRFP670 [C2]	--	EM/FGF/MM	Flow cytometry
S5E	--	HEK293T + pB_hC4A/hC4B	DMEM+FBS	Immunofluorescence
S5F	H1 CLYBL-AB9 + TK4_Zim3-dCas9-iRFP670 [C2]	--	EM/FGF/MM	Immunofluorescence
S6A	H1 AAVS1-NBS9	--	EM/FGF/MM	Immunofluorescence
S6B	H1 AAVS1-NBS9	--	EM/FGF/MM	Immunofluorescence
S6C	H1 AAVS1-NBS9	--	EM/FGF/MM	Immunofluorescence
S7A	H1 CLYBL-AB9 + TK4_Zim3-dCas9-iRFP670 [C2]	--	EM/FGF/MM	Western Blot
S7B	H1 CLYBL-NBS9 + S41 [IIB2]	--	EM/FGF/MM	Western Blot
S8A	H1 CLYBL-NBS9 + TK4_TdTomato-MyrPalm	H1 AAVS1-NGN2 + TK4_iRFP670-CAAX	NBM + NTFs	Immunofluorescence
S8B	H1 CLYBL-NBS9 + TK4_iRFP670-CAAX	H1 AAVS1-NGN2 + TK4_RCaMP3	NBM + NTFs	Immunofluorescence
S8C-D	H1 CLYBL-NBS9 + TK4_mGreenLantern-CAAX	H1 AAVS1-NGN2 + TK4_TdTomato-MyrPalm	NBM-min + Glucose, NEAA, Glutamax + NTFs,dbcAMP,AscAc	Immunofluorescence
S8E	H1 CLYBL-NBS9 + TK4_EGFP-NLS, H1 CLYBL-AB9 + TK4_EGFP-NLS	H1 AAVS1-NGN2 + TK4_iRFP670-CAAX	NBM-A-min, NBM-min + NTFs,dbcAmp,AscAc	Immunofluorescence
S9A	H1 CLYBL-NBS9	H1 AAVS1-NGN2 + TK4_GCaMP8f	NBM + NTFs +/- dbcAMP,AscAc	Immunofluorescence
S9B-F	H1 CLYBL-NBS9 + TK4_iRFP670-CAAX	H1 AAVS1-NGN2 + TK4_GCaMP8f	NBM-A-min, cNBM-min, BPI + NTFs,dbcAMP,AscAc	Calcium Activity Recording
S9G	H1 CLYBL-NBS9, mAstro	H1 AAVS1-NGN2 + TK4_GCaMP8f	NBM-A g10 + NTFs,dbcAMP,AscAc	Calcium Activity Recording
S9H-J	H1 CLYBL-NBS9, mAstro	H1 AAVS1-NGN2 + TK4_RCaMP3	NBM-A g10 + NTFs,dbcAMP,AscAc	Calcium Activity Recording
S10A-H	H1 CLYBL-NBS9	H1 AAVS1-NGN2 + TK4_RCaMP3	NBM-A g10 + NTFs,dbcAMP,AscAc	Calcium Activity Recording
S10I-O	H1 CLYBL-NBS9	H1 AAVS1-NGN2 + TK4_RCaMP3	NBM-min -> BPI + NTFs,dbcAMP,AscAc	Calcium Activity Recording
S11A-B	mAstro	H1 AAVS1-NGN2 + TK4_Zim3 [2C3]	NBM + NTFs	Immunofluorescence
S12A	H1 CLYBL-NBS9	H1 AAVS1-NGN2 + TK4_Zim3 [2C3], H1 AAVS1-NGN2 + S41 [IIB3]	NBM-min + NTFs,dbcAMP,AscAc	Immunofluorescence
S12B	Same as Fig S3D	--		RNA-seq
S12C	H1 CLYBL-NBS9 + TK4_iRFP670-CAAX	H1 AAVS1-NGN2 + S41 [IIB2] + TK4_RCaMP3	NBM-A g10 + NTFs,dbcAMP,AscAc	Immunofluorescence
S12D	H1 CLYBL-NBS9	H1 AAVS1-NGN2 + S41 [IIB2] + TK4_RCaMP3	NBM-A g10 + NTFs,dbcAMP,AscAc	qPCR

### Sheet: Supplementary Videos
Video	Astrocyte Lines	Other Cell Type Lines	Media	Experimental Readout
S1	H1 CLYBL-NBS9	H1 AAVS1-NGN2 + TK4_RCaMP3	NBM-A g10,BPI + NTFs,AscAc +/- dbcAMP	Live calcium imaging
S2	H1 CLYBL-NBS9	H1 AAVS1-NGN2 + TK4_GCaMP8f	NBM-min, NBM-A g10, BPI + NTFs,dbcAMP,AscAc	Live calcium imaging
S3	H1 CLYBL-NBS9, H9 CLYBL-NBS9, KOLF2.1J CLYBL-NBS9 [C4], FA13.1J CLYBL-NBS9 [Poly], WTC11 CLYBL-NBS9, mAstro, hfAstro	H1 AAVS1-NGN2 + TK4_RCaMP3	NBM-A g10 + NTFs,dbcAMP,AscAc	Live calcium imaging
S4	H1 CLYBL-NBS9 + TK4_RCaMP3	H1 AAVS1-NGN2 + TK4_GCaMP8f	NBM-A g10 + NTFs,dbcAMP,AscAc	Live calcium imaging
S5	H1 CLYBL-NBS9	H1 AAVS1-NGN2 + TK4_GCaMP8f	BPI + NTFs,dbcAMP,AscAc	Live calcium imaging
S6	H1 CLYBL-NBS9	H1 AAVS1-NGN2 + TK4_RCaMP3 [Clone IIB3]	NBM-A g10 + NTFs,dbcAMP,AscAc	Live calcium imaging
